# Validating the Cyc2 neutrophilic Fe oxidation pathway using meta-omics of Zetaproteobacteria iron mats at marine hydrothermal vents

**DOI:** 10.1101/722066

**Authors:** Sean M. McAllister, Shawn W. Polson, David A. Butterfield, Brian T. Glazer, Jason B. Sylvan, Clara S. Chan

## Abstract

Zetaproteobacteria create extensive iron (Fe) oxide mats at marine hydrothermal vents, making them an ideal model for microbial Fe oxidation at circumneutral pH. Comparison of neutrophilic Fe-oxidizer isolate genomes has revealed a hypothetical Fe oxidation pathway, featuring a homolog of the Fe oxidase Cyc2 from *Acidithiobacillus ferrooxidans*. However, Cyc2 function is not well verified in neutrophilic Fe-oxidizers, particularly in Fe-oxidizing environments. Toward this, we analyzed genomes and metatranscriptomes of Zetaproteobacteria, using 53 new high-quality metagenome assembled genomes reconstructed from Fe mats at Mid-Atlantic Ridge, Mariana Backarc, and Loihi Seamount (Hawaii) hydrothermal vents. Phylogenetic analysis demonstrated conservation of Cyc2 sequences among most neutrophilic Fe-oxidizers, suggesting a common function. We confirmed the widespread distribution of *cyc2* and other model Fe oxidation pathway genes across all represented Zetaproteobacteria lineages. High expression of these genes was observed in diverse Zetaproteobacteria under multiple environmental conditions, and in incubations. The putative Fe oxidase gene, *cyc2*, was highly expressed *in situ*, often as the top expressed gene. The *cyc2* gene showed increased expression in Fe(II)-amended incubations, with corresponding increases in carbon fixation and central metabolism gene expression. These results substantiate the Cyc2-based Fe oxidation pathway in neutrophiles and demonstrate its significance in marine Fe-mineralizing environments.
