## Supplemental Table 1 for "Validating the Cyc2 neutrophilic Fe oxidation pathway using meta-omics of Zetaproteobacteria iron mats at marine hydrothermal vents"

### Sheet: Sheet1
Supplemental Table 1. Sample names, origin, and type for this study.
Short Name	Sample Name	Sampler	Sample Method	Mat type	Regionb	Sample Location	Date/Time	Latitude	Longitude	Depth (m)
664-BS3	J2-664-BS3	syringe	DNA only	Fe mat	MAR	Rainbow, Fe Mat Site 1	2012-10-19 05:21:14	36 13.7598 N	33 54.1654 W	2294.78
664-SC8	J2-664-SC8	scoop	DNA only	Fe mat	MAR	Rainbow, Fe Mat Site 1	2012-10-19 05:35:42	36 13.7601 N	33 54.1662 W	2294.86
665-MMA12	J2-665-MMA12	syringe	RNALater	Fe mat	MAR	TAG, Fe Mound Site 2	2012-10-23 14:59:00	26 8.2313 N	44 49.5862 W	3626.4
665-MMA4	J2-665-MMA4	syringe	RNALater	Fe mat	MAR	TAG, Fe Mound Site 2	2012-10-23 14:53:27	26 8.2317 N	44 49.5866 W	3626.48
667-BS4	J2-667-BS4	syringe	RNALater	Fe mat	MAR	Snake Pit, Fe Site 2	2012-10-26 13:16:16	23 22.1464 N	44 57.0592 W	3504.92
S1	J2-674-BM1-C6	syringe	RNALater	Curd	Loihi	Pohaku (Mkr 57)	2013-03-25 03:05:00	18 54.0851 N	155 15.4915 W	1179.43
S6	J2-677-SSyellowa	suction sampler	Fe addition exp.	Curd	Loihi	Spillway (Mkr 34)	2013-03-31 17:05:00	18 54.3335 N	155 15.4186 W	1271.23
S19	J2-675-SC9	scoop	RNALater	Deep, older mat	Loihi	Crop Circle (U Mkr 31)	2013-03-28 05:27:00	18 54.3827 N	155 15.4156 W	1299.98
S7-B4c	J2-801-BM1-B4	syringe	RNALater	Fe mat	Mariana	Urashima, Golden Horn, base	2014-12-17 18:38:00	12 55.3426 N	143 38.9555 E	2929.9
S7-B5c	J2-801-BM1-B5	syringe	RNALater	Fe mat	Mariana	Urashima, Golden Horn, base	2014-12-17 18:39:00	12 55.3426 N	143 38.9555 E	2929.8
S8-B2c	J2-801-BM1-B2	syringe	RNALater	Fe mat	Mariana	Urashima, Golden Horn, mid	2014-12-17 20:06:00	12 55.3426 N	143 38.9555 E	2927.6
S8-B3c	J2-801-BM1-B3	syringe	RNALater	Fe mat	Mariana	Urashima, Golden Horn, mid	2014-12-17 20:11:00	12 55.3426 N	143 38.9555 E	2927.6
S9	J2-801-SC8a	scoop	Fe addition exp.	Fe mat	Mariana	Urashima, Golden Horn, mid	2014-12-17 22:48:00	12 55.3398 N	143 38.9568 E	2927.7
S24	J2-801-LSC1	scoop	RNALater	Fe mat	Mariana	Urashima, Golden Horn, mid	2014-12-17 22:32:00	12 55.3398 N	143 38.9568 E	2927.7
S2	J2-672-BM2-D4	syringe	RNALater	Curd	Loihi	Upper Hiolo (Mkr 39)	2013-03-21 04:29:00	18 54.3867 N	155 15.4165 W	1299.43
S3	J2-672-BM2-B2	syringe	RNALater	Veil	Loihi	Upper Hiolo (Mkr 39)	2013-03-21 04:01:00	18 54.3862 N	155 15.4169 W	1299.64
S10	J2-674-BM1-D6	syringe	RNALater	Cauliflower	Loihi	Pohaku (Mkr 57)	2013-03-25 05:24:02	18 54.0806 N	155 15.4921 W	1177.92
S5	J2-675-BM2-C3	syringe	RNALater	Curd	Loihi	Crop Circle (U Mkr 31)	2013-03-28 07:51:00	18 54.3834 N	155 15.4163 W	1299.7
S12	J2-675-BM2-C6	syringe	RNALater	Proto-curd	Loihi	Crop Circle (U Mkr 31)	2013-03-28 08:10:00	18 54.3819 N	155 15.4164 W	1299.69
S11	J2-675-BS7	syringe	RNALater	Vent cement	Loihi	Spillway (Mkr 38)	2013-03-28 03:34:00	18 54.3397 N	155 15.4156 W	1273.99
S13	J2-675-BS2	syringe	RNALater	Vent cement	Loihi	Spillway (Mkr 38)	2013-03-28 04:11:00	18 54.3400 N	155 15.4154 W	1273.91
S16	J2-801-BM1-D1	syringe	RNALater	Chimney material	Mariana	Urashima, Golden Horn, top	2014-12-18 03:07:00	12 55.3431 N	143 38.9534 E	2922.7
a16S and MG samples taken from Pre-T0 timepoint
bMAR = Mid-Atlantic Ridge
cDuplicates from S7 and S8 were sampled close together from the same Fe mat using different syringes.
