## Supplemental Table 2 for "Validating the Cyc2 neutrophilic Fe oxidation pathway using meta-omics of Zetaproteobacteria iron mats at marine hydrothermal vents"

### Sheet: Sheet1
Supplemental Table 2. Metagenome and metatranscriptome sequencing information and MAG recovery results.
Short Name	Sequencing Type	No. quality reads			No. MG contigs (No. > 2kb)	No. bins (No. qual binsc)	No. z bins (No. qual z bins)	SRA BioSample Accession	SRA Accession (16S 5-pass high quality sequences)	SRA Accession (MG reads)	SRA Accession (Final MT reads)	IMG Seq. Proj. ID (MG assemblies & bins)	GenBank Accession (16S 20-pass high quality sequences)
		16S	MG	MTb
664-BS3	16S/MG	1344	32287391	NA	207,118 (24,877)	61 (24)	8 (2)	SAMN12330932	SRR9849949	SRR9849954		Gp0295819	MK048633-MK048637,MK048646,MK048648-MK048655,MK048657-MK048663,MK048670-MK048676
664-SC8	MG	NA	39323468	NA	324616 (29,371)	72 (16)	11 (5)	SAMN12330933		SRR9849955		Gp0295820
665-MMA12	16S/MG/MT	1549	23709307	469,014 (10.1)	132,814 (12,612)	46 (15)	8 (3)	SAMN12330935	SRR9849979	SRR9849978	SRR9849977	Gp0295821	MK048569-MK048574,MK048594,MK048596-MK048598,MK048600-MK048602,MK048604,MK048607-MK048609,MK048611,MK048613-MK048615,MK048618,MK048621,MK048624-MK048625
665-MMA4	MT	NA	NA	148,639 (3.4)	NA	NA	NA	SAMN12330936			SRR9849976	NA
667-BS4	MG/MT	NA	22319080	1,486,111 (34.7)	239,020 (20,821)	55 (5)	20 (1)	SAMN12330938		SRR9849983	SRR9849982	Gp0295823
S1	16S/MG/MT	1377	27497338	278,797 (7.2)	75,963 (10,352)	20 (6)	9 (5)	SAMN07716002,SAMN07716003	SRR9849934	SRR6114197	SRR9849933	Gp0295814	MK048632,MK048642,MK048668-MK048669
S6a	16S/MG/MT	3030	28807786	2,534,152 (8.5)	189,366 (22,218)	72 (26)	28 (12)	SAMN12330916	SRR9849931	SRR9849936	SRR9849968,SRR9849941,SRR9849946,SRR9849947,SRR9849944,SRR9849945	Gp0295815	MK048769-MK048775,MK048787,MK048790-MK048796,MK048798-MK048800,MK048802-MK048803,MK048808-MK048828,MK048838,MK048850-MK048856
S19	16S/MG/MT	1476	26833353	2,248,876 (79.6)	416,575 (55,001)	122 (28)	12 (2)	SAMN12330923	SRR9849950	SRR9849951	SRR9849948	Gp0295816	MK048576-MK048578,MK048581-MK048583,MK048610,MK048612,MK048616-MK048617,MK048619-MK048620,MK048622-MK048623,MK048626-MK048631,MK048640,MK048666
S7_B4	16S/MG/MT	3010	28480740	280,255 (5.7)	211,554 (16,697)	44 (6)	13 (2)	SAMN12330939	SRR9849981	SRR9849980	SRR9849972	Gp0295817	MK048829-MK048837,MK048839-MK048849,MK048857-MK048882,MK048888,MK048905,MK048915-MK048916
S7_B5	MT	NA	NA	403,449 (6.4)	NA	NA	NA	SAMN12330940			SRR9849990	NA
S8_B2	16S/MT	1912	NA	401,330 (6.4)	NA	NA	NA	SAMN12330941	SRR9849967		SRR9849942	NA	MK048883-MK048887,MK048889-MK048891,MK048893,MK048906-MK048914,MK048917-MK048927
S8_B3	MT	NA	NA	157,524 (4.0)	NA	NA	NA	SAMN12330942			SRR9849985	NA
S9a	16S/MG/MT	2170	25131386	2,441,883 (4.6)	28,368 (712)	2 (0)	1 (0)	SAMN12330944	SRR9849956	SRR9849957,SRR9849964	SRR9849962,SRR9849965,SRR9849966,SRR9849959,SRR9849984,SRR9849961,SRR9849960,SRR9849974,SRR9849973,SRR9849958,SRR9849969	Gp0295818	MK048892,MK048894-MK048904,MK048928-MK048944
S24	16S/MT	3155	NA	363,906 (5.9)	NA	NA	NA	SAMN12330945	SRR9849986		SRR9849989	NA	MK048638-MK048639,MK048641,MK048643-MK048645,MK048647,MK048656,MK048664-MK048665,MK048667,MK048677-MK048707,MK048712,MK048715,MK048717-MK048718,MK048728
S2	16S	1739	NA	NA	NA	NA	NA	SAMN12330924	SRR9849940			NA	MK048708-MK048711,MK048713-MK048714,MK048716,MK048719-MK048725,MK048729-MK048732,MK048734-MK048752
S3	16S	2069	NA	NA	NA	NA	NA	SAMN12330925	SRR9849963			NA	MK048726-MK048727,MK048733,MK048753-MK048765,MK048776-MK048780,MK048783-MK048786,MK048797,MK048801,MK048804
S10	16S	1904	NA	NA	NA	NA	NA	SAMN12330926	SRR9849970			NA	MK048478-MK048483,MK048493-MK048497,MK048501,MK048504-MK048505,MK048518-MK048523,MK048540-MK048541,MK048543,MK048545,MK048547
S5	16S	582	NA	NA	NA	NA	NA	SAMN12330927	SRR9849952			NA	MK048766-MK048768,MK048781-MK048782,MK048788-MK048789,MK048805-MK048807
S12	16S	1651	NA	NA	NA	NA	NA	SAMN12330928	SRR9849953			NA	MK048510-MK048516,MK048530-MK048538,MK048542,MK048557-MK048558
S11	16S	1563	NA	NA	NA	NA	NA	SAMN12330929	SRR9849943			NA	MK048484-MK048492,MK048498-MK048500,MK048502-MK048503,MK048506-MK048509,MK048517,MK048524-MK048529,MK048549-MK048556
S13	16S	1570	NA	NA	NA	NA	NA	SAMN12330931	SRR9849975			NA	MK048539,MK048544,MK048546,MK048548,MK048559-MK048568,MK048579-MK048580,MK048584-MK048593,MK048595,MK048599,MK048603,MK048605-MK048606
S16	16S	74	NA	NA	NA	NA	NA	SAMN12330946	SRR9849987			NA	MK048575
NA = Not applicable; z = Zetaproteobacteria
a16S and MG samples taken from Pre-T0 timepoint
bTotal non rRNA reads (% of total RNA reads); Sum of time points for Fe addition exp.
cTotal number of quality bins > 70% complete and < 10% redundant (CheckM)
S14 = 665-MMA12; S21 = 664-BS3
