## Supplemental Table 4 for "Validating the Cyc2 neutrophilic Fe oxidation pathway using meta-omics of Zetaproteobacteria iron mats at marine hydrothermal vents"

### Sheet: Sheet1
Supplemental Table 4. Zetaproteobacteria genomes used in comparative genomics, concatenated ribosomal protein phylogenetic tree, and gene expression estimates.
Genome Name	Genome Type	Use in This Studya	ZOTU (tree order)	Relative Abund. (%)	Completeness (%)	Redundancy (%)	Region	Reference
664_sc8_FULL_Zeta3	MAG	1 only	ZOTU2	2	73.97	8.38	Mid-Atlantic Ridge	This study
479_BS3_FULL_Zeta1	MAG	1 & 2	ZOTU2	66.1	96.9	2.69	Loihi Seamount	This study; Fullerton et al., 2017
481_BS4_FULL_Zeta6	MAG	1 only	ZOTU2	1.9	92.17	6.16	Loihi Seamount	This study; Fullerton et al., 2017
S1_10_Zeta1	MAG	1 & 2	ZOTU2	79.4	98.1	2.27	Loihi Seamount	This study
S1_FULL_Zeta1	MAG	1, 2, & 3	ZOTU2	79.4	94.54	3.45	Loihi Seamount	This study
S6_FULL_Zeta10	MAG	1 & 2	ZOTU2	2.2	89.45	8.4	Loihi Seamount	This study
S19_FULL_Zeta7	MAG	1 only	ZOTU2	0.9	77.05	23.58	Loihi Seamount	This study
SAG AB-133-C04	SAG	1 & 2	ZOTU2	-	61.93	6.3	Loihi Seamount	Field et al., 2015
SAG AB-133-M17	SAG	1 & 2	ZOTU2	-	57.14	1.8	Loihi Seamount	Field et al., 2015
SAG AB-137-I08	SAG	1 only	ZOTU2	-	70.34	26.57	Loihi Seamount	Field et al., 2015
481_BS4_FULL_Zeta1	MAG	2 only	ZOTU2	26.9	66.11	0.17	Loihi Seamount	This study; Fullerton et al., 2017
SAG AB-137-G16	SAG	2 only	ZOTU2	-	44.31	0.8	Loihi Seamount	Field et al., 2015
SAG AB-604-P22	SAG	2 only	ZOTU2	-	35.71	5.04	Loihi Seamount	Field et al., 2015
SAG AD-332-C03	SAG	2 only	ZOTU2	-	54.01	0.8	Mid-Atlantic Ridge	Scott et al., 2015
SAG AD-332-G17	SAG	2 only	ZOTU2	-	44.4	0.17	Mid-Atlantic Ridge	Scott et al., 2015
SAG AD-332-P15	SAG	2 only	ZOTU2	-	40.77	0	Mid-Atlantic Ridge	Scott et al., 2015
664_sc8_FULL_Zeta1	MAG	1 & 2	ZOTU6	4.3	90.76	0.84	Mid-Atlantic Ridge	This study
481_BS4_FULL_Zeta4	MAG	1 & 2	ZOTU6	2	95.8	1.26	Loihi Seamount	This study; Fullerton et al., 2017
481_BS4_FULL_Zeta8	MAG	1 only	ZOTU6	1	94.6	1.68	Loihi Seamount	This study; Fullerton et al., 2017
482_BS8_FULL_Zeta3	MAG	1 & 2	ZOTU6	2	98.74	0.84	Loihi Seamount	This study; Fullerton et al., 2017
S6_FULL_Zeta1	MAG	1, 2, & 3	ZOTU6	5.2	98.32	0.84	Loihi Seamount	This study
SAG AB-137-C09	SAG	1 & 2	ZOTU6	-	82.7	6.3	Loihi Seamount	Field et al., 2015
SAG AB-137-C09B	SAG	1 & 2	ZOTU6	-	83.96	0.8	Loihi Seamount	Field et al., 2015
SAG AB-137-C09L23	SAG	1 & 2	ZOTU6	-	83.61	6.3	Loihi Seamount	Field et al., 2015
SAG AB-137-L23	SAG	1 & 2	ZOTU6	-	64.2	2.61	Loihi Seamount	Field et al., 2015
482_BS8_FULL_Zeta6	MAG	1 & 2	ZOTU7	1.2	97.9	1.68	Loihi Seamount	This study; Fullerton et al., 2017
S6_FULL_Zeta11	MAG	1, 2, & 3	ZOTU7	2.2	87.61	1.68	Loihi Seamount	This study
CG1_02A_Bin1	MAG	1 & 2	ZOTU9	15.9	99.58	0.84	Crystal Geyser	Emerson et al., 2016
CG1_02_FULL_46_1924	MAG	1 & 2	ZOTU9	5.9	96.64	0.84	Crystal Geyser	Probst et al., 2017
CG1_02_SUB10_46_191	MAG	1 & 2	ZOTU9	5.9	97.06	0	Crystal Geyser	Probst et al., 2017
CG1_02_SUB100_47_19	MAG	1 & 2	ZOTU9	5.9	93.6	0.84	Crystal Geyser	Probst et al., 2017
CG2_30_FULL_46_52	MAG	1 & 2	ZOTU9	0.3	99.58	0.84	Crystal Geyser	Probst et al., 2017
Ghiorsea bivora SV-108	Isolate	1 & 2	ZOTU9	-	99.58	1.68	Mariana Arc	Mori et al., 2017
Ghiorsea bivora TAG-1	Isolate	1 & 2	ZOTU9	-	99.58	0.84	Mid-Atlantic Ridge	Mori et al., 2017
FS854_Bin110	MAG	1 & 2	ZOTU9	2.6	98.32	2.99	Mid-Cayman Rise	Anderson et al., 2017
S7_FULL_Zeta1	MAG	1 & 3	ZOTU9	16.2	88.66	2.99	Mariana Arc	This study
S7_FULL_Zeta3	MAG	1 & 3	ZOTU9	6.1	74.22	6.89	Mariana Arc	This study
S7_FULL_Zeta11	MAG	3 only	ZOTU9	1.8	41.02	11.04	Mariana Arc	This study
SAG AD-336-F10	SAG	2 only	ZOTU9	-	47.38	0.84	Mid-Atlantic Ridge	Scott et al., 2015
CG1_02_FULL_49_23	MAG	1 & 2	near ZOTU9	0.1	97.9	1.68	Crystal Geyser	Probst et al., 2017
CG_4_9_14_3_um_49_83	MAG	1 & 2	near ZOTU9	-	97.9	1.68	Crystal Geyser	Probst et al., 2018
CG_4_10_14_0_8_um_49_80	MAG	1 & 2	near ZOTU9	-	99.58	1.68	Crystal Geyser	Probst et al., 2018
CG02_land_50_9	MAG	1 only	near ZOTU9	-	95.38	2.27	Crystal Geyser	Probst et al., 2018
CG17_big_fil_50_13	MAG	1 & 2	near ZOTU9	-	99.58	2.1	Crystal Geyser	Probst et al., 2018
PCbin4	MAG	2 only	near ZOTU55	-	95.33	0.84	Painkalac Creek, Australia	Lin et al., 2018
S6_FULL_Zeta12	MAG	2 only	ZOTU55	2.2	58.43	17.86	Loihi Seamount	This study
Zetaproteobacteria sp. Echo-1	Isolate	1 & 2	ZOTU55	-	98.74	0.84	Sheepscot River	Beam et al., 2018
Zetaproteobacteria sp. CSS-1	Isolate	1 & 2	ZOTU14	-	99.58	0.84	Maine	Beam et al., 2018
Zetaproteobacteria sp. EBB-1	Isolate	1 & 2	ZOTU14	-	99.58	1.26	East Boothbay	Beam et al., 2018
Mariprofundus aestuarium CP-5	Isolate	1 & 2	ZOTU18	-	99.58	0.84	Chesapeake Bay	Chiu et al., 2017
Mariprofundus micogutta DIS-1	Isolate	1 & 2	ZOTU18	-	99.58	0.84	West Boothbay Harbor	Mumford et al., 2016
Mariprofundus micogutta ET2	Isolate	1 & 2	ZOTU18	-	99.58	0.84	Izu Ogasawara Arc	Makita et al., 2016
CG1_02_FULL_53_45	MAG	1 & 2	near ZOTU18	0.2	88.66	2.52	Crystal Geyser	Probst et al., 2017
CG_4_9_14_3_um_53_7	MAG	1 only	near ZOTU18	-	75.53	2.1	Crystal Geyser	Probst et al., 2018
Zetaproteobacteria sp. SR-1	Isolate	1 & 2	ZOTU3	-	100	0.84	Sheepscot River	Beam et al., 2018
Mariprofundus sp. EKF-M39	Isolate	1 & 2	ZOTU36	-	97.9	0.84	Loihi Seamount	Field et al., 2015
Mariprofundus ferrinatatus CP-8	Isolate	1 & 2	ZOTU37	-	99.58	0.84	Chesapeake Bay	Chiu et al., 2017
CG_4_9_14_3_um_54_145	MAG	1 & 2	ZOTU11	-	97.9	0.84	Crystal Geyser	Probst et al., 2018
CG_4_10_14_3_um_54_28	MAG	1 & 2	ZOTU11	-	98.74	0.84	Crystal Geyser	Probst et al., 2018
CG12_big_fil_rev_54_13	MAG	1 & 2	ZOTU11	-	97.9	0.84	Crystal Geyser	Probst et al., 2018
Mariprofundus ferrooxydans PV-1	Isolate	1 & 2	ZOTU11	-	100	0.85	Loihi Seamount	Emerson et al., 2007
Mariprofundus ferrooxydans JV-1	Isolate	1 & 2	ZOTU11	-	100	0.85	Loihi Seamount	Fullerton et al., 2015
Mariprofundus ferrooxydans M34	Isolate	1 & 2	ZOTU11	-	100	0	Loihi Seamount	McAllister et al., 2011
479_BS4_FULL_Zeta6	MAG	1 only	ZOTU14	1.8	69.6	2.52	Loihi Seamount	This study; Fullerton et al., 2017
479_BS4_FULL_Zeta8	MAG	1 only	ZOTU14	1.6	68.1	11.42	Loihi Seamount	This study; Fullerton et al., 2017
481_BS4_FULL_Zeta3	MAG	1 & 2	ZOTU14	2.4	83.61	2.15	Loihi Seamount	This study; Fullerton et al., 2017
481_BS4_FULL_Zeta9	MAG	1 only	ZOTU14	0.9	67.6	1.26	Loihi Seamount	This study; Fullerton et al., 2017
SAG AB-133-D10	SAG	2 only	ZOTU14	-	49.3	1.68	Loihi Seamount	Field et al., 2015
SAG AB-137-J06	SAG	2 only	ZOTU14	-	32.21	1.68	Loihi Seamount	Field et al., 2015
S6_FULL_Zeta15	MAG	1 & 2	ZOTU33	1.3	91.88	3.64	Loihi Seamount	This study
S6_FULL_Zeta19	MAG	1 only	ZOTU33	0.9	74.39	4.62	Loihi Seamount	This study
482_BS8_FULL_Zeta12	MAG	2 only	near ZOTU33	0.4	61.84	0.89	Loihi Seamount	This study; Fullerton et al., 2017
664_BS3_FULL_Zeta1	MAG	1 only	ZOTU1	1.4	81.34	5.67	Mid-Atlantic Ridge	This study
664_sc8_FULL_Zeta2	MAG	1 & 2	ZOTU1	3.6	97.41	2.1	Mid-Atlantic Ridge	This study
664_sc8_FULL_Zeta5	MAG	1 only	ZOTU1	1.7	84.03	4.25	Mid-Atlantic Ridge	This study
665_MMA12_FULL_Zeta1	MAG	1, 2, & 3	ZOTU1	18.7	96.78	0.84	Mid-Atlantic Ridge	This study
665_MMA12_FULL_Zeta2	MAG	1, 2, & 3	ZOTU1	6.1	95.38	0.89	Mid-Atlantic Ridge	This study
479_BS3_FULL_Zeta2	MAG	1 & 2	ZOTU1	3.9	93.7	1.68	Loihi Seamount	This study; Fullerton et al., 2017
479_BS4_FULL_Zeta2	MAG	1 & 2	ZOTU1	6.8	90.5	2.1	Loihi Seamount	This study; Fullerton et al., 2017
481_BS4_FULL_Zeta7	MAG	1 & 2	ZOTU1	1.7	99.3	2.52	Loihi Seamount	This study; Fullerton et al., 2017
482_BS8_FULL_Zeta2	MAG	1 & 2	ZOTU1	2.5	95.87	1.73	Loihi Seamount	This study; Fullerton et al., 2017
482_BS8_FULL_Zeta9	MAG	1 only	ZOTU1	0.6	92.28	0.84	Loihi Seamount	This study; Fullerton et al., 2017
S1_FULL_Zeta2	MAG	1 & 2	ZOTU1	4.8	93.7	1.26	Loihi Seamount	This study
S6_FULL_Zeta2	MAG	1, 2, & 3	ZOTU1	5.1	96.08	1.68	Loihi Seamount	This study
S6_FULL_Zeta22	MAG	1 only	ZOTU1	0.9	90.9	3.53	Loihi Seamount	This study
482_BS8_FULL_Zeta7	MAG	2 only	ZOTU1	1.2	59.14	0.84	Loihi Seamount	This study; Fullerton et al., 2017
667_BS4_FULL_Zeta5	MAG	2 only	ZOTU1	4.2	47.95	13.15	Mid-Atlantic Ridge	This study
667_BS4_FULL_Zeta7	MAG	2 only	ZOTU1	3.1	58.24	19.92	Mid-Atlantic Ridge	This study
S7_FULL_Zeta5	MAG	3 only	ZOTU1	3.6	34.35	3.7	Mariana Arc	This study
SAG AB-133-G06	SAG	2 only	ZOTU1	-	42.61	1.31	Loihi Seamount	Field et al., 2015
476_BS1_FULL_Zeta1	MAG	1 & 2	ZOTU13	3.1	99.6	1.05	Loihi Seamount	This study; Fullerton et al., 2017
482_BS8_FULL_Zeta1	MAG	1 & 2	ZOTU13	4.8	97.5	0.84	Loihi Seamount	This study; Fullerton et al., 2017
S6_FULL_Zeta13	MAG	1 only	ZOTU13	1.5	87.5	5.04	Loihi Seamount	This study
S6_FULL_Zeta6	MAG	1, 2, & 3	ZOTU13	3	84.87	1.68	Loihi Seamount	This study
667_BS4_FULL_Zeta1	MAG	1, 2, & 3	ZOTU10	8.6	96.64	0.84	Mid-Atlantic Ridge	This study
482_BS8_FULL_Zeta10	MAG	1 & 2	ZOTU10	0.6	74.07	5.04	Loihi Seamount	This study; Fullerton et al., 2017
S6_FULL_Zeta3	MAG	1, 2, & 3	ZOTU10	4.2	96.31	3.13	Loihi Seamount	This study
S6_FULL_Zeta4	MAG	1 & 3	ZOTU10	4.1	97.9	0.84	Loihi Seamount	This study
SAG AC-673-M07	SAG	1 & 2	ZOTU10	-	42.02	1.26	Loihi Seamount	Field et al., 2015
664_sc8_FULL_Zeta8	MAG	1 only	ZOTU4	1	77.59	1.68	Mid-Atlantic Ridge	This study
482_BS8_FULL_Zeta8	MAG	1 & 2	ZOTU4	0.7	96.22	11.76	Loihi Seamount	This study; Fullerton et al., 2017
483_BS63_FULL_Zeta1	MAG	1 & 2	ZOTU4	19.6	90.55	6.3	Loihi Seamount	This study; Fullerton et al., 2017
S1_FULL_Zeta4	MAG	1 & 2	ZOTU4	2.7	84.9	1.68	Loihi Seamount	This study
S1_FULL_Zeta6	MAG	1 & 2	ZOTU4	1.1	96.22	7.14	Loihi Seamount	This study
S1_FULL_Zeta8	MAG	1 & 2	ZOTU4	0.5	75.21	8.66	Loihi Seamount	This study
S6_FULL_Zeta21	MAG	1 only	ZOTU4	0.9	88.13	14.67	Loihi Seamount	This study
S19_FULL_Zeta1	MAG	1, 2, & 3	ZOTU4	10	99.58	0.84	Loihi Seamount	This study
S19_FULL_Zeta9	MAG	1 only	ZOTU4	0.7	72.06	23.17	Loihi Seamount	This study
482_BS8_FULL_Zeta11	MAG	1 only	ZOTU35	0.5	79.01	1.68	Loihi Seamount	This study; Fullerton et al., 2017
479_BS3_FULL_Zeta4	MAG	2 only	ZOTU4	1.8	51.8	13.03	Loihi Seamount	This study; Fullerton et al., 2017
S6_FULL_Zeta23	MAG	3 only	ZOTU4	0.8	31.73	2.52	Loihi Seamount	This study
S6_FULL_Zeta5	MAG	3 only	ZOTU4	3.2	49.86	3.83	Loihi Seamount	This study
SAG AB-604-O16	SAG	2 only	ZOTU4	-	37.93	2.1	Loihi Seamount	Field et al., 2015
SAG AC-673-C02	SAG	2 only	ZOTU4	-	26.75	0.8	Loihi Seamount	Field et al., 2015
667_BS4_FULL_Zeta2	MAG	2 only	near ZOTU54	5.8	28.78	2.52	Mid-Atlantic Ridge	This study
CG1_02_FULL_55_237	MAG	1 & 2	near ZOTU54	1.3	99.58	0.84	Crystal Geyser	Probst et al., 2017
CG1_02_SUB10_56_42	MAG	1 & 2	near ZOTU54	1.3	89.08	1.68	Crystal Geyser	Probst et al., 2017
CG_4_9_14_0_8_um_55_31	MAG	1 & 2	near ZOTU54	-	97.9	0.8	Crystal Geyser	Probst et al., 2018
CG_4_10_14_0_2_um_55_20	MAG	1 & 2	near ZOTU54	-	97.83	0.84	Crystal Geyser	Probst et al., 2018
CG_4_10_14_0_8_um_55_43	MAG	1 & 2	near ZOTU54	-	97.9	0.84	Crystal Geyser	Probst et al., 2018
CG08_land_55_17	MAG	1 & 2	near ZOTU54	-	97.34	0.84	Crystal Geyser	Probst et al., 2018
CG12_big_fil_rev_55_1124	MAG	1 & 2	near ZOTU54	-	97.9	0.84	Crystal Geyser	Probst et al., 2018
CG1_02A_Bin2a	MAG	1 only	ZOTU54	9.2	99.02	1.85	Crystal Geyser	Emerson et al., 2016
CG1_02_FULL_59_1487	MAG	1 & 2	ZOTU54	4.5	99.58	0.84	Crystal Geyser	Probst et al., 2017
CG1_02_SUB10_59_150	MAG	1 & 2	ZOTU54	4.5	93.7	0.84	Crystal Geyser	Probst et al., 2017
CG2_30_FULL_59_37	MAG	1 & 2	ZOTU54	0.2	99.58	0.91	Crystal Geyser	Probst et al., 2017
CG_4_8_14_3_um_59_5	MAG	1 only	ZOTU54	-	74.88	2.52	Crystal Geyser	Probst et al., 2018
CG_4_9_14_0_2_um_59_191	MAG	1 & 2	ZOTU54	-	97.9	0.84	Crystal Geyser	Probst et al., 2018
CG_4_10_14_0_8_um_59_127	MAG	1 & 2	ZOTU54	-	97.83	0.84	Crystal Geyser	Probst et al., 2018
CG03_land_59_51	MAG	1 & 2	ZOTU54	-	97.9	0.84	Crystal Geyser	Probst et al., 2018
CG06_land_59_53	MAG	1 & 2	ZOTU54	-	99.51	0.84	Crystal Geyser	Probst et al., 2018
CG11_big_fil_rev_59_439	MAG	1 & 2	ZOTU54	-	97.48	0.84	Crystal Geyser	Probst et al., 2018
CG23_combo_59_86	MAG	1 & 2	ZOTU54	-	99.58	0.84	Crystal Geyser	Probst et al., 2018
664_BS3_FULL_Zeta8	MAG	1 only	NZOTU (deep)	0.4	72.5	3.69	Mid-Atlantic Ridge	This study
665_MMA12_FULL_Zeta3	MAG	1 & 2	NZOTU (deep)	4.6	97.9	2.52	Mid-Atlantic Ridge	This study
667_BS4_FULL_Zeta6	MAG	1 & 2	NZOTU (deep)	4.1	69.23	0	Mid-Atlantic Ridge	This study
476_BS1_FULL_Zeta2	MAG	1 only	NZOTU (deep)	1	84.6	2.94	Loihi Seamount	This study; Fullerton et al., 2017
S6_FULL_Zeta8	MAG	1 only	NZOTU (deep)	2.7	71.85	0	Loihi Seamount	This study
aUses include: [1] Comparative genomics, [2] Ribosomal protein tree, [3] Cyc2 Expression tables/figures.
