## Supplemental Table 6 for "Validating the Cyc2 neutrophilic Fe oxidation pathway using meta-omics of Zetaproteobacteria iron mats at marine hydrothermal vents"

### Sheet: Sheet1
Supplemental Table 6. Statistics for the pTXB1 internal RNA standard.
Sample_name	RQN	Total RNA Est. (ng)	Total QC read count	Internal Std. (ng)	Internal Std. read count	ng RNA read-1
665-MMA12	3.2	3.60738	4647688	0.0360624	1188	3.03556e-05
665-MMA4	3.4	109.964	4385689	0.528	12733	4.14671e-05
667-BS4	2.9	6.52421	4284157	0.0652608	1037	6.29323e-05
S1	NA	1.85258	3862537	0.0185328	1666	1.11241e-05
S6_Pre-T0	7.5	21.7146	5335949	0.217008	292	0.000743178
S6_T0	6.6	11.4532	4754708	0.11616	254	0.000457323
S6_T1	6.8	13.3988	5245822	0.134112	492	0.000272585
S6_T2	6.4	9.51444	4763758	0.0951456	201	0.000473361
S6_T3	8	10.2477	4775318	0.102485	314	0.000326385
S6_T4	7.6	12.4428	4748809	0.124608	172	0.000724465
S19	2.2	2.38	2826424	0.0238128	110	0.00021648
S7	7.2	16.316	4886693	0.163152	2378	6.86089e-05
S7_dup	2.7	8.226	6293234	0.0396528	312	0.000127092
S8	9.3	13.821	6284488	0.0665808	566	0.000117634
S8_dup	8.4	20.9124	3980218	0.209088	2651	7.88714e-05
S9_Pre-T0	3	0.99292	5367574	0.01584	81	0.000195556
S9_T0-D1	3.5	6.63708	5290189	0.0663696	240	0.00027654
S9_T0-D2	5.4	28.6816	5317906	0.286704	453	0.000632901
S9_T1-D1	4.7	41.1411	5337852	0.411312	294	0.00139902
S9_T1-D2	6.7	97.2236	4804737	0.6336	424	0.00149434
S9_T2-D1	5.8	88.2586	4561104	0.6336	2687	0.000235802
S9_T3-D1	5.4	49.7523	4567983	0.497376	2678	0.000185727
S9_T3-D2	5.5	85.8509	4814133	0.528	2297	0.000229865
S9_T4-D1	6.9	65.5173	4174314	0.528	1849	0.00028556
S9_T4-D2	4.2	37.2932	4395956	0.372768	3456	0.000107861
S9_Post-NoFe	6.2	64.9711	4060845	0.3696	1305	0.000283218
S24	3.7	36.192	6208414	0.17424	1594	0.00010931
