## Supplemental Table 7 for "Validating the Cyc2 neutrophilic Fe oxidation pathway using meta-omics of Zetaproteobacteria iron mats at marine hydrothermal vents"

### Sheet: Sheet1
Supplemental Table 7. Average constitutive gene expression (TPM) for each unique MT mapped against the Zetaproteobacteria bins.
MG bin	MT Avgerage Constitutive TPMa
	665_MMA12	665_MMA4
665_MMA12_Zeta1	30.11	BD
665_MMA12_Zeta2	10.4886	9.3236
665_MMA12_Zeta3	2.28137	BD
	667_BS4
667_BS4_Zeta1	7.78168
667_BS4_Zeta2	7.64032
667_BS4_Zeta5	2.57925
667_BS4_Zeta6	3.97704
667_BS4_Zeta7	74.061
	S1
S1_Zeta1	109.72
S1_Zeta2	21.5312
S1_Zeta4	3.65864
S1_Zeta6	2.76862
S1_Zeta8	BD
	S19
S19_Zeta1	2.1545
S19_Zeta7	BD
S19_Zeta9	BD
	S6_PreT0	S6_T0	S6_T1	S6_T2	S6_T3	S6_T4
S6_Zeta1	245.877	111.83	43.1972	118.25	192.15	115.163
S6_Zeta2	4.95133	8.18885	33.1279	18.5926	20.7767	6.10709
S6_Zeta3	4.32212	2.93768	2.37112	1.40648	5.30773	5.35383
S6_Zeta4	0.343963	1.64813	9.33834	11.4122	5.15548	2.6003
S6_Zeta5	3.86232	4.21933	8.74702	20.0669	11.8849	3.65937
S6_Zeta6	0.625206	0.664108	1.07729	2.78513	1.21265	1.78834
S6_Zeta8	BD	BD	3.00681	BD	0.93038	BD
S6_Zeta10	13.0942	10.1496	8.20417	10.4567	8.29286	3.42117
S6_Zeta11	3.30107	3.72564	2.82309	1.24829	2.57951	0.621687
S6_Zeta12	3.60953	1.1509	4.12096	BD	0.929329	0.733995
S6_Zeta13	BD	0.79208	BD	1.01251	BD	BD
S6_Zeta15	BD	0.253369	1.38007	0.129083	0.204591	BD
S6_Zeta19	0.62295	BD	BD	0.653689	BD	0.857539
S6_Zeta21	0.253611	BD	BD	BD	2.62974	0.424566
S6_Zeta22	1.22959	6.25024	0.432726	BD	1.37272	0.158629
S6_Zeta23	ND	ND	ND	ND	ND	ND
	S7-B4	S7-B5	S8-B2	S8-B3	S24
S7_Zeta1	17.252	4.22096	10.0287	0.582452	0.824933
S7_Zeta3	13.9462	8.29561	3.23347	1.68741	2.38989
S7_Zeta5	BD	0.810594	7.41428	BD	4.46404
S7_Zeta11	19.4516	1.64792	9.05032	4.80575	BD
	S9_PreT0	S9_T0	S9_T1	S9_T2	S9_T3	S9_T4	S9_PostNoFe
S7_Zeta5	BD	BD	BD/19.8	110.705	BD/27.9	BD/35.8	BD
aColors indicate the average number of reads per constitutive gene.
Red < 10 reads; yellow 10-50 reads; green > 50 reads.
